# Blueberry and cranberry pangenomes as a resource for future genetic studies and breeding efforts

**DOI:** 10.1101/2023.07.31.551392

**Authors:** Alan E. Yocca, Adrian Platts, Elizabeth Alger, Scott Teresi, Molla F. Mengist, Juliana Benevenuto, Luis Felipe V. Ferrão, MacKenzie Jacobs, Michal Babinski, Maria Magallanes-Lundback, Philipp Bayer, Agnieszka Golicz, Jodi L Humann, Dorrie Main, Richard V. Espley, David Chagné, Nick W. Albert, Sara Montanari, Nicholi Vorsa, James Polashock, Luis Díaz-Garcia, Juan Zalapa, Nahla V. Bassil, Patricio R. Munoz, Massimo Iorizzo, Patrick P. Edger

**Author notes:** Luis Felipe V. Ferrão. David Chagné. Luis DÍaz l.

## Abstract

Domestication of cranberry and blueberry began in the United States in the early 1800s and 1900s, respectively, and in part owing to their flavors and health-promoting benefits are now cultivated and consumed worldwide. The industry continues to face a wide variety of production challenges (e.g. disease pressures) as well as a demand for higher-yielding cultivars with improved fruit quality characteristics. Unfortunately, molecular tools to help guide breeding efforts for these species have been relatively limited compared with those for other high-value crops. Here, we describe the construction and analysis of the first pangenome for both blueberry and cranberry. Our analysis of these pangenomes revealed both crops exhibit great genetic diversity, including the presence-absence variation of 48.4% genes in highbush blueberry and 47.0% genes in cranberry. Auxiliary genes, those not shared by all cultivars, are significantly enriched with molecular functions associated with disease resistance and the biosynthesis of specialized metabolites, including compounds previously associated with improving fruit quality traits. The discovery of thousands of genes, not present in the previous reference genomes for blueberry and cranberry, will serve as the basis of future research and as potential targets for future breeding efforts. The pangenome, as a multiple-sequence alignment, as well as individual annotated genomes, are publicly available for analysis on the Genome Database for Vaccinium - a curated and integrated web-based relational database. Lastly, the core-gene predictions from the pangenomes will serve useful to develop a community genotyping platform to guide future molecular breeding efforts across the family.
