## Supplementary Table 1 for "Blueberry and cranberry pangenomes as a resource for future genetic studies and breeding efforts"

### Sheet: Table S1
Genotype	Scientific Name	Group	Total unambiguous bases	ambiguous bases (N)	Total sequences	Scaffold N50	compleasm string	Sequencing depth
Brigitta_Blue	Vaccinium corymbosum	NHB	1593920201	257566587	12555	37008593	C:82.9%[S:20.5%,D:62.4%],F:9.6%,M:7.5%,n:1614	58.9196
Chandler	Vaccinium corymbosum	NHB	1571519879	278315063	12117	37037560	C:82.1%[S:21.9%,D:60.2%],F:10.1%,M:7.8%,n:1614	52.0662
Duke	Vaccinium corymbosum	NHB	1616548616	224208738	8160	36956395	C:91.7%[S:24.8%,D:66.9%],F:3.8%,M:4.5%,n:1614	47.8191
Earlie_Blue	Vaccinium corymbosum	NHB	1621014216	225595211	10504	37012979	C:89.8%[S:22.6%,D:67.2%],F:4.8%,M:5.4%,n:1614	58.6373
Elliot	Vaccinium corymbosum	NHB	1564577869	279601609	10436	37021207	C:91.2%[S:26.7%,D:64.5%],F:4.3%,M:4.5%,n:1614	54.9819
Harding	Vaccinium corymbosum	NHB	1597454346	256194343	13984	37055190	C:90.8%[S:25.9%,D:64.9%],F:4.2%,M:5.0%,n:1614	61.2529
Legacy	Vaccinium corymbosum	NHB	1627133465	225248146	12993	37050110	C:91.2%[S:24.5%,D:66.7%],F:4.0%,M:4.8%,n:1614	53.7134
Pioneer	Vaccinium corymbosum	NHB	1604585636	244464896	11982	37030340	C:91.6%[S:25.6%,D:66.0%],F:4.2%,M:4.2%,n:1614	49.4655
Rubel	Vaccinium corymbosum	NHB	1598477248	249888965	11859	37035451	C:90.3%[S:24.1%,D:66.2%],F:4.7%,M:5.0%,n:1614	49.7841
Stanley	Vaccinium corymbosum	NHB	1617484371	230643113	11162	37025295	C:91.4%[S:25.2%,D:66.2%],F:4.2%,M:4.4%,n:1614	53.8564
Weymouth	Vaccinium corymbosum	NHB	1613981534	235408187	11787	37030093	C:90.1%[S:21.9%,D:68.2%],F:4.4%,M:5.5%,n:1614	53.1449
Farthing	Vaccinium corymbosum	SHB	1749625216	242470521	13276	1400583	C:90.9%[S:18.9%,D:72.0%],F:4.0%,M:5.1%,n:1614	64.2856
Indigocrisp	Vaccinium corymbosum	SHB	1716567177	274082914	13467	1401254	C:90.8%[S:21.1%,D:69.7%],F:4.3%,M:4.9%,n:1614	50.0623
Kee_Krisp	Vaccinium corymbosum	SHB	1719888331	268646740	12233	1405195	C:90.6%[S:19.8%,D:70.8%],F:4.6%,M:4.8%,n:1614	50.4168
Meadowlark	Vaccinium corymbosum	SHB	1669982638	319945117	13073	1402332	C:91.3%[S:23.4%,D:67.9%],F:3.8%,M:4.9%,n:1614	45.0034
Misty	Vaccinium corymbosum	SHB	1723207741	273050818	15523	1399139	C:90.9%[S:20.6%,D:70.3%],F:4.5%,M:4.6%,n:1614	49.5556
Patrecia	Vaccinium corymbosum	SHB	1696056534	299610240	14856	1400340	C:90.9%[S:22.4%,D:68.5%],F:4.3%,M:4.8%,n:1614	59.5681
Raven	Vaccinium corymbosum	SHB	1699070821	295756997	14336	1397801	C:91.3%[S:22.2%,D:69.1%],F:3.9%,M:4.8%,n:1614	57.8942
Sharp_Blue	Vaccinium corymbosum	SHB	1712506323	278376728	13257	1400334	C:91.1%[S:20.8%,D:70.3%],F:4.3%,M:4.6%,n:1614	51.2475
Southern_Belle	Vaccinium corymbosum	SHB	1683841702	308616092	14637	1400287	C:90.9%[S:22.3%,D:68.6%],F:4.2%,M:4.9%,n:1614	54.6029
Southmoon	Vaccinium corymbosum	SHB	1751008003	246629164	15751	1398232	C:91.0%[S:18.6%,D:72.4%],F:4.2%,M:4.8%,n:1614	57.7765
Windsor	Vaccinium corymbosum	SHB	1720268212	270964132	13260	1401540	C:91.0%[S:21.1%,D:69.9%],F:4.0%,M:5.0%,n:1614	49.9379
Budds_Blues	Vaccinium macrocarpon	CB	505733989	9959340	6129	38396306	C:86.7%[S:83.1%,D:3.6%],F:8.3%,M:5.0%,n:1614	117.09
Cranmoor_Natives	Vaccinium macrocarpon	CB	560147842	11170091	25133	38403149	C:84.6%[S:80.7%,D:3.9%],F:7.1%,M:8.3%,n:1614	93.4126
Lemunyon	Vaccinium macrocarpon	CB	557817281	6913275	22690	38395432	C:85.9%[S:81.5%,D:4.4%],F:7.2%,M:6.9%,n:1614	124.436
Stanley_US92	Vaccinium macrocarpon	CB	626871515	18739536	64698	37686972	C:81.4%[S:77.4%,D:4.0%],F:8.0%,M:10.6%,n:1614	106.763
Native_BB	Vaccinium macrocarpon	CB	511896558	6788948	8154	38401780	C:86.9%[S:83.6%,D:3.3%],F:8.1%,M:5.0%,n:1614	97.165
Cumberland	Vaccinium macrocarpon	CB	573254924	8705004	41539	37531182	C:85.0%[S:80.7%,D:4.3%],F:7.9%,M:7.1%,n:1614	148.959
Garwood_Bell	Vaccinium macrocarpon	CB	502360407	9214239	2961	38396135	C:87.4%[S:84.1%,D:3.3%],F:8.2%,M:4.4%,n:1614	100.107
Black_veil	Vaccinium macrocarpon	CB	559248480	8771771	28137	38394551	C:84.6%[S:81.1%,D:3.5%],F:7.9%,M:7.5%,n:1614	109.402
Early_Richard	Vaccinium macrocarpon	CB	535968251	9694138	18792	38399727	C:85.1%[S:81.6%,D:3.5%],F:7.7%,M:7.2%,n:1614	104.899
Early_Black	Vaccinium macrocarpon	CB	544450402	7506500	18827	38403969	C:86.0%[S:82.2%,D:3.8%],F:6.8%,M:7.2%,n:1614	123.102
