## Supplementary Table 3 for "Blueberry and cranberry pangenomes as a resource for future genetic studies and breeding efforts"

### Sheet: Sheet1
GenomeName	ParentName	BranchLength	GenomeLength	ParentLength	Subtitutions	Transitions	Transversions	Matches	GapInsertions	GapInsertedBases	GapDeletions	GapDeletedBases	Insertions	InsertionBases	Deletions	DeletionBases	Inversions	InvertedBases	Duplications	DuplicatedBases	Transpositions	TranspositionBases	Other
Anc01	Anc00	1	436991700	241362246	19036949	10818385	8079437	256974162	762702	2999460	34998	484088	240876	125192409	1260	68333	185	51665	1156975	37219467	13290	963167	0
Anc02	Anc00	0.0152778	453069966	241362246	4814354	2283177	2279440	258685135	1212972	5054441	78343	930061	335281	137027727	948	59163	119	25166	741878	25492224	10307	517990	0
Anc03	Anc01	0.0168254	518373931	436991700	5527641	3291378	2187098	479847721	222983	560775	89945	1064095	34174	15738016	1408	97015	199	89510	1091713	53465497	15193	3809284	0
Anc04	Anc02	1	587132237	453069966	10999645	6140146	4401846	498641215	379773	1618165	235520	2859123	128390	52035951	9259	694438	389	160590	1338433	70449551	29069	7861505	0
Anc05	Anc02	0.00680666	798430471	453069966	12843340	6802967	5067706	655017585	408216	1740194	114186	1086523	202920	90379500	4851	271949	466	158897	3311809	225900319	37623	6409709	0
Anc06	Anc03	0.00031299	495355580	518373931	1297695	568736	559738	483386794	93118	409041	418686	12712442	24328	6749724	2943	297272	17	5340	49217	2772553	2370	4721506	60147
Anc07	Anc03	6.28503e-06	529502351	518373931	942618	455540	373489	518458408	97038	402375	100932	1092895	29913	8035315	1823	179261	116	58368	73200	5727605	3186	1888397	58289
Anc08	Anc04	0.00762685	666297705	587132237	7582339	4099674	2698323	576418233	400441	1834277	783647	12073313	146920	54490960	42583	11337877	194	85128	594969	61946669	16441	7640878	0
Anc09	Anc05	0.000600419	858933008	798430471	7073403	2539515	1715258	781458523	296756	1428004	538762	15733341	150590	45124209	22072	3391179	420	260723	520116	74830592	23844	10030099	35329
Anc10	Anc05	0.00012571	953564410	798430471	6309584	2419303	1578576	897437210	275876	1334475	455710	9640626	130761	33491026	27384	3715176	421	276892	953930	163792962	35956	16588365	0
Anc11	Anc07	0.000353356	491817510	529502351	404083	198405	138756	488113358	34263	148239	601028	16525461	9213	2158190	3094	364209	27	26780	20388	3059699	2297	5171984	67953
Anc12	Anc07	0.000128605	538517407	529502351	863433	427582	295374	530189034	76782	348752	106197	1517585	22990	5105710	2757	371566	69	49803	63521	7561188	3304	2695879	72158
Anc13	Anc08	0.000981894	1117844184	666297705	16114090	8904343	5639999	1042509779	313340	1302299	252330	3791821	123464	39781415	9489	942900	337	157436	3597137	423843729	43923	10264643	0
Anc14	Anc08	7.7212e-05	1325712298	666297705	20616751	10983883	6892266	1244907639	258939	1110006	211896	3224217	135535	39755416	10315	1255795	288	154109	5293145	633550351	52438	12303231	0
Anc15	Anc10	0.000758517	1270866875	953564410	10183131	3444101	2224013	1151390753	356328	1601342	450649	7647932	213812	77973270	18952	1755900	282	112110	1297087	252987197	33222	13907428	0
Anc16	Anc10	1	763646965	953564410	8958146	5067702	3387614	627562527	736348	3136298	1501931	55053188	211517	83549077	56198	13170499	220	83570	316657	40668001	16779	9401067	180166
Anc17	Anc11	0.000704122	494345064	491817510	680869	305060	247072	487199591	68269	319230	115047	1419790	17683	4618972	2185	262693	20	17945	16706	1887236	1333	1632274	60024
Anc18	Anc12	0.000423688	504863452	538517407	709328	307717	290900	495305580	52514	250922	633818	17486021	19824	6543866	3472	428702	21	20137	42463	4844969	2947	5403657	69319
Anc19	Anc12	0.000211472	554729590	538517407	2141419	990693	808354	540550785	122841	535710	140158	5032784	36057	7675779	3992	612347	78	60608	166581	18375756	5144	2843961	52509
Anc20	Anc14	0.00113875	1532563821	1325712298	15089953	4175386	2556721	1462658176	285521	1271147	326328	9152635	141937	31992044	45035	9044116	460	287224	1379538	290829714	38190	23327198	0
Anc21	Anc16	0.00034388	1247496007	763646965	12649385	7312543	4574668	1177077986	278733	1241097	598996	10003918	128825	37421631	19370	2514435	418	225717	3469287	487460563	48651	12718998	0
Anc22	Anc18	0.000208963	507012658	504863452	838157	308333	298140	501122835	46130	210125	127607	1559923	13299	3357794	2208	265483	29	85666	40346	3283106	2193	1528440	62622
Anc23	Anc21	0.000225094	834163921	1247496007	7275586	3401003	2299514	739542930	719801	3055564	2349831	85300801	211116	54123592	62820	17375576	292	119160	367054	63452502	21053	10390545	244483
Anc24	Anc23	1e-05	931894077	834163921	7049412	3001496	2068999	836962776	404483	1868511	1392126	32183550	183143	52548619	38245	5305016	334	122043	1061870	163680027	33516	12625340	0
Anc25	Anc24	7.54995e-05	1038470026	931894077	7465371	2963547	1992444	936414460	399342	1787165	1422881	31606503	192930	62116177	44158	6603587	371	144892	887909	172753760	32578	14703557	0
Anc26	Anc25	0.000257173	812758326	1038470026	7217825	3550300	2422639	681651294	670453	2852671	2052967	67262261	219223	78069591	60275	11786704	260	84176	544321	83252922	23259	10954027	131788
Anc27	Anc26	1e-05	1202691808	812758326	12571597	5956285	3853217	1110719937	332645	1479291	694575	14248868	166243	49558267	22492	2638806	363	221811	2607128	395107660	45104	13052124	0
Anc28	Anc27	7.96728e-05	1156236351	1202691808	6508203	2557603	1678157	1082688162	434501	1905886	1107849	32952228	155793	41821753	37750	7578026	321	186076	535258	115759612	26016	14688771	148123
Anc29	Anc28	2.82988e-05	1092063074	1156236351	8113601	3298082	2148287	1014638539	483817	2087953	1335228	40886878	166144	42784333	43508	9471490	387	216670	798675	151975246	31433	15091220	19590
Anc30	Anc29	0.000164405	1090089884	1092063074	8663534	3512104	2301129	1005646166	466351	2029596	1270848	36678298	170376	46464632	40958	7328542	282	136004	870712	162970591	31724	14196704	0
Anc31	Anc30	6.48386e-05	1121264303	1090089884	8460824	3725463	2414528	1037007525	475618	2044306	1229618	34942372	165361	47006489	39031	6784135	260	135549	1030516	188289870	33733	15253897	0
Anc32	Anc31	8.32421e-05	1153803409	1121264303	9060982	4114213	2644339	1079131905	438526	1914702	1235070	34645681	153056	40233366	41030	7936026	372	238488	1122359	204104782	36233	16646339	0
Anc33	Anc32	8.60156e-05	736189405	1153803409	5484633	2882030	1920678	675959118	605904	2560653	2304829	82045208	154556	33864148	48686	11991618	252	114528	232593	37146578	18321	11301501	230974
Anc34	Anc33	4.60779e-05	762916039	736189405	5423159	1956374	1366614	661053344	383916	1767840	977154	28305282	161416	61154996	28403	4373568	238	113181	404542	48399873	17647	9027423	112304
Anc35	Anc33	4.77984e-06	835444212	736189405	6509822	2919685	2013843	719796608	429138	1959254	948633	25156489	216964	72696834	43162	7960074	310	108793	829372	121163266	25756	10179962	0
Anc36	Anc35	0.000110586	1132766488	835444212	12429634	5304596	3423495	1032649100	406968	1774605	968263	20390342	191632	53618530	34156	4601165	393	170352	1973995	330324506	42554	13772160	0
Anc37	Anc36	0.000139426	1210548332	1132766488	11630552	4308757	2705868	1112552534	442783	1871600	1086479	29830931	182024	52142218	41736	6143272	301	116085	1093362	207056342	34808	15016174	0
Avon_Blue_	Anc35	0.00083445	1850244881	835444212	63401177	11773751	6967525	1499709638	385394	1444216	510033	8887150	171710	100457433	19482	1701968	122	46076	4949305	787183317	57047	17339982	0
Black_veil_	Anc06	0.00722459	568020251	495355580	6898833	2411157	2311589	528430122	135978	530291	160044	1412140	43632	16784311	4418	292092	38	44294	389973	45238362	6231	12109671	0
Bluecrop_	Anc09	0.00167809	1896532224	858933008	65932144	11532173	7167990	1521989728	364338	1415540	378248	6386997	191136	109146138	18841	1953814	85	59011	4989163	789905344	50279	17000731	0
Brigitta_Blue_	Anc20	0.000242355	1851486788	1532563821	57048603	2935288	1714817	1474184070	413330	1621582	431833	33423308	224876	138225728	26417	4967415	71	107475	702264	238726689	27878	24027481	123845
Budds_Blues_	Anc11	0.00717794	515693329	491817510	3920359	1288421	778171	498456363	97648	330253	250372	6454720	14557	6017680	6550	510839	19	33279	145313	30267480	4360	14662195	0
Chandler_	Anc20	0.000242355	1849834942	1532563821	61537627	3217225	1868741	1446948069	442828	1716544	472982	31107697	221253	136690271	29641	6349536	59	121947	729845	250837123	28368	25337636	126845
Cranmoor_Natives_	Anc22	0.00677004	571317933	507012658	6825512	2096484	2289148	531493076	146749	596935	120063	957765	45007	17259100	3577	222910	28	71717	276207	35858177	4832	9972735	0
Cumberland_	Anc06	0.00722459	581959928	495355580	6857809	2522821	2349453	528743305	145082	556188	170997	1671776	47290	17371245	5464	396855	31	52464	395302	46960784	6295	12722925	0
Duke_	Anc13	0.000476421	1840757354	1117844184	54630929	7517923	4378503	1556080312	241890	885543	478420	11150435	81970	48403336	22220	2959542	77	46437	2979306	594317399	45143	20676584	0
Earlie_Blue_	Anc37	0.000584437	1846609427	1210548332	52286252	8237585	4839319	1546571184	377787	1414435	617714	12084229	166410	92768702	24886	2609951	73	53623	2568631	498656986	54192	23296705	0
Early_Black_	Anc18	0.00697901	551956902	504863452	6061176	2173169	1923158	526060928	152821	568798	181462	1389323	32119	10086481	7455	617997	51	121372	223802	33619072	5334	15603145	0
Early_Richard_	Anc17	0.00647382	545662389	494345064	5881253	2007569	1746776	518622021	121155	444843	204452	2360549	28386	9879290	5949	391560	30	83171	269367	37997853	5539	12567004	0
Elliot_	Anc09	0.00167809	1844179478	858933008	73288194	11854454	7118312	1462030562	461464	1696104	711349	12505169	168276	93859594	32226	3768352	95	62672	4804973	781572777	48266	17158127	0
Farthing_	Anc31	0.00100849	1992095737	1121264303	53386018	9788430	5839055	1611781952	435303	1574514	584571	11773711	162202	133861658	25402	2871770	57	18884	3459532	610351408	54624	24851129	0
Garwood_Bell_	Anc22	0.00677004	511574646	507012658	3557029	1010869	548032	496808187	93337	309379	501664	13937492	14443	5662057	4790	295475	21	16250	110075	26653141	3743	11575116	0
Harding_	Anc23	0.00158382	1853648689	834163921	73741203	12239076	7353132	1441455293	564084	2105067	863366	19054271	208061	116289820	35548	4711915	81	13975	4909854	787289572	53000	17217279	0
Kee_Krisp_	Anc26	0.00128126	1988535071	812758326	62863766	12013739	7297151	1557692331	351793	1302963	409833	7538823	167798	142660855	15128	1282714	109	143322	5679401	858154184	56044	16124512	0
Legacy_	Anc36	0.000723863	1852381611	1132766488	60883752	9416792	5504002	1521043885	500291	1851195	647698	9665022	186659	100501731	29054	2478402	70	30221	2809378	517275240	52619	23824222	0
Lemunyon_	Anc17	0.00647382	564730556	494345064	7021620	2736559	2810460	526972364	154893	621365	165494	2056504	41267	13434429	4923	527094	31	94339	392174	47582152	5590	9380706	0
Liberty_	Anc14	0.0013811	1849876961	1325712298	66805756	4436338	2569531	1483613347	326906	1221664	422615	12877680	140972	91532201	25434	3956698	41	39611	1313589	332608929	29570	22223243	0
Meadowlark_	Anc29	0.00123773	1989927755	1092063074	67418150	9002470	5335470	1520112804	451409	1654686	678166	13381188	189086	153322304	29154	2846016	47	18311	3143502	571108246	52494	24535445	0
Misty_	Anc24	0.00161393	1996258559	931894077	72654768	14082126	8608196	1496052370	671592	2474508	1067823	29988876	238518	165501568	57160	9999430	79	27731	5248207	843869565	53229	18890979	0
Native_BB_	Anc19	0.00719122	518685506	554729590	2856933	852572	538017	504573607	86665	290466	1028590	23784437	17058	6132945	9497	884366	17	7333	67395	17260933	5706	16121261	16929
Optimus_	Anc34	0.000793152	1990988774	762916039	78685478	13683985	8386862	1530410475	423326	1548561	500104	8560154	183080	144046621	20740	2058321	111	70957	6607507	915143182	47592	12590450	0
Patrecia_	Anc30	0.00107333	1995666774	1090089884	62166537	9278526	5520469	1546981924	439309	1629502	639098	13066547	191323	156724432	27722	2852908	70	56573	3330240	592891548	53170	24275935	0
Pioneer_	Anc25	0.00153843	1849050532	1038470026	61301764	9597908	5779262	1478732358	525485	1943851	650744	11848740	197827	113100224	26967	2784524	64	16497	3182629	568635378	47250	20550971	0
Raven_	Anc21	0.00180891	1994827818	1247496007	62256133	6247967	3722299	1558464240	437156	1417282	787275	16330852	120801	113058010	32609	3429164	17	6127	2191698	444329941	44288	31913566	0
Rubel_	Anc15	0.00139428	1848366213	1270866875	60063226	7921838	4636269	1511563132	466348	1738238	811910	15605293	185251	100136043	32895	3538676	64	44370	2155430	432048684	49032	24551391	0
Sharp_Blue_	Anc28	0.00126603	1990883051	1156236351	58459476	8480510	5020997	1574469095	405303	1491467	605613	11450735	174745	144366089	26120	2480498	48	17892	2899293	542067554	50772	25558664	0
Southern_Belle_	Anc34	0.000793152	1992457794	762916039	81972275	14303008	8770988	1522234809	497586	1787843	567942	9628669	183515	143562700	24571	2473020	105	79034	6642329	917591968	47450	12662013	0
Southmoon_	Anc32	0.000925245	1997637167	1153803409	63418445	8907283	5313190	1595959439	483974	1759718	592476	11762165	181646	141293010	25476	2766665	48	22669	3096578	569990410	47369	23073857	0
Stanley_73_	Anc37	0.000584437	1848127484	1210548332	53896485	7751383	4556593	1543998264	356175	1358177	574640	10308432	175598	98328267	24287	2498657	69	62566	2487532	482541987	53951	22935875	0
Stanley_US92_	Anc19	0.00719122	645611051	554729590	16794384	4819950	3560618	577045085	393881	1506225	344673	4040624	94791	25755281	9236	644197	67	36257	647634	56285764	9636	8955597	0
Weymouth_	Anc15	0.00139428	1849389721	1270866875	58314813	8744460	5116751	1524389338	538315	1987025	851262	16551248	180677	94627434	34978	3846122	70	36357	2296008	456786894	50757	25155329	0
Windsor_	Anc27	0.0013457	1991232344	1202691808	56801998	9126953	5434732	1577449491	461377	1682687	654356	13253529	170242	136019374	28996	3293004	45	24201	2701478	522141356	46617	26563671	0
arcadia_	Anc16	0.01	1974042496	763646965	26989243	16731843	10257400	1825404676	494275	1534904	426341	8901456	90471	74807057	18871	2350139	139	139055	9035370	1140253538	62842	16262509	0
draper_	Anc13	0.000476421	1826686181	1117844184	15531914	8775164	5129277	1761855220	232887	787504	195855	2620340	61200	28189709	8856	804703	97	77630	3533525	689967537	50224	22087437	0
vmacro_	Anc01	0.01	505313545	436991700	6064583	3650069	2391426	487063065	89517	280538	441684	11287230	14225	8676551	4747	601258	167	84581	1556675	87490605	18362	14018513	0
w85_	Anc04	0.01	1346187955	587132237	17933731	10670989	6922507	1305467778	266530	598371	1126041	29093634	27422	14228443	88994	16580545	114	42687	6956418	866681199	38084	16828462	0
Total		3.18173	90836806662	63999458182	2005950396	429134934	273924727	77602241334	27508310	109494943	49120868	1254686384	10223786	4959169668	1797289	278577025	12138	6812160	149771664	23403528763	2319214	1093732457	0
Average		0.0418649	1195221140	842098133	26394084	5646512	3604272	1021082122	361951	1440722	646327	16509031	134523	65252232	23648	3665487	159	89633	1970679	307941167	30515	14391216	0
